# SERCA2 regulates proinsulin processing and processing enzyme maturation in the pancreatic β cell

**DOI:** 10.1101/2022.06.13.495980

**Authors:** Hitoshi Iida, Tatsuyoshi Kono, Chih-Chun Lee, Preethi Krishnan, Matthew C. Arvin, Staci A. Weaver, Timothy S. Jarvela, Robert N. Bone, Xin Tong, Peter Arvan, Iris Lindberg, Carmella Evans-Molina

**Author notes:** Address correspondence and requests for reprints to: Carmella Evans-Molina, MD, PhD, Indiana University School of Medicine, 635 Barnhill Drive, MS 2031A, Indianapolis, IN 46202. These authors contributed equally to this work (Hitoshi Iida, Tatsuyoshi Kono).

## Abstract

Increased circulating levels of incompletely processed insulin (i.e. proinsulin) are observed clinically in both type 1 and type 2 diabetes; however, the mechanisms underlying impaired proinsulin processing remain incompletely understood. Here, we identify the sarcoendoplasmic reticulum Ca^2+^ ATPase-2 (SERCA2) pump and β cell ER Ca^2+^ as key regulators of systemic glucose tolerance and proinsulin processing. We generated mice with a β cell-specific SERCA2 deletion (βS2KO) and SERCA2 deficient INS-1 cells to show that SERCA2 loss increases systemic and pancreatic levels of proinsulin protein and leads to aberrant localization of proinsulin within the proximal β cell secretory pathway. These defects in proinsulin processing were linked to reduced maturation of the proinsulin processing enzymes PC1/3 and PC2, suggesting a model whereby chronic ER Ca^2+^ depletion in the β cell, which is observed in many pathological conditions, impairs the spatial regulation of prohormone trafficking, processing, and maturation within the β cell secretory pathway.
