## Supplemental Tabale S2 for "SERCA2 regulates proinsulin processing and processing enzyme maturation in the pancreatic β cell"

### Sheet: Sheet1
Arrival Date	Unique Identifier	Donor UNOS ID	Gender	Ethnicity/Race	Age	BMI	Diabetic donor status	Islett purity	Islet viability
2018.1.10	AEL5345	AEL5345	M	Hispanic/Latino	48	32.4	No	95	95
2018.2.5	AFA3256	AEDZ307	M	White	45	29.8	No	95	95
2017.10.	RRID:SAMN08768997	AEIY348	M	Native Hawaiian or Other Pacific Islander	24	38.1	No	50	98
2017.9	AEIL428A	AEIL428A	M	White	27	30	No	95	99
