## Supplemental Figure S3 for "SERCA2 regulates proinsulin processing and processing enzyme maturation in the pancreatic β cell"

### Sheet: Sheet1
Supplementary Table S3: List of differentially expressed mRNAs
mRNA	Linear scale fold change	pvalue
Cd22	-22.1194	2.37e-05
Pax5	-22.0483	0.00308747
Timd4	-19.7449	0.00294333
H2-Ob	-11.8726	0.0121718
Fcmr	-11.645	0.0020294
Fcrl1	-11.4634	0.00596809
Cd37	-11.1602	0.000941869
Slpi	-11.0597	2e-05
Xlr4b	-10.8417	3.11e-08
Cr2	-10.4458	0.00105088
Slc26a9	-9.87171	0.000104347
Pou2af1	-9.77147	0.0378499
Ly6d	-9.52152	5.36e-05
Wfdc2	-9.47006	9.01e-05
Cxcr5	-9.21361	0.000595459
Ifi214	-8.9893	0.00293219
Folr2	-8.8132	0.0105773
Tacstd2	-8.56868	0.00509083
Clec4n	-8.47492	0.0103631
Gm2663	-8.41521	0.00263552
Cd79b	-8.1503	0.0200163
Anxa8	-8.01433	2.96e-05
Spink4	-8.00252	0.000243139
Duox2	-7.93727	0.00463185
Ltf	-7.9256	0.0250463
Wnt7a	-7.60475	0.000420155
Serpinb5	-7.53375	0.00213118
Wdfy4	-7.43112	0.00163073
Btk	-7.22103	0.00156362
Ugt1a1	-7.21641	2.43e-05
H2-Oa	-7.08362	0.0269286
Mmp7	-6.96167	0.01638
Gabrp	-6.92427	0.00212345
Napsa	-6.42557	0.00563707
Fgr	-6.17295	0.0122164
Slc10a2	-5.95636	0.000165614
Duoxa2	-5.93802	7.66e-05
Traf3ip3	-5.81203	0.0326653
Fcna	-5.52724	0.0114565
Cnr2	-5.49704	0.0284799
Lcn2	-5.35297	0.000905999
Trim30c	-5.26993	0.0313156
Reg3b	-5.26229	0.00162218
ccdc198	-5.22503	0.0198795
Itgam	-5.18524	3.91e-06
Sema3a	-5.07005	0.0345043
Ctse	-5.05161	0.000218258
Hamp2	-5.02892	0.00635758
Cfb	-4.96897	0.0390301
Reg2	-4.84814	0.00138923
Gjb4	-4.84544	0.00251933
Tdh	-4.81947	0.0291417
Car9	-4.73748	0.0288224
Sema3d	-4.67096	0.0120574
Mcoln2	-4.66422	0.0281081
Wnt7b	-4.66362	3.05e-05
Gsta4	-4.59479	3.33e-06
Lrmp	-4.5166	0.00342868
Msr1	-4.47671	0.00155323
Klrk1	-4.44214	0.0431525
Sp110	-4.38348	0.0314394
C3	-4.37861	0.00935265
Plac8	-4.35872	0.0297332
Slc9a4	-4.32648	0.000357546
Xlr4a	-4.23328	9.68e-05
Cd52	-4.22598	0.0059938
Gja5	-4.19643	0.0173299
Gsta3	-4.16732	2.13e-06
Slc39a4	-4.14366	0.000583234
Cxcl5	-4.09909	0.0112084
Themis2	-4.04521	0.00319766
Lair1	-4.03298	0.00616954
Slc9a2	-4.02442	0.000350347
Pglyrp1	-4.00723	0.00318382
Ccl9	-3.99815	0.000508725
Klk1b3	-3.99726	0.0240367
Adgrb2	-3.98862	0.00777529
Kctd14	-3.93302	0.00642508
Gm5771	-3.91102	0.0294458
C1qtnf5	-3.85143	0.0330093
Vnn3	-3.8097	0.0154065
Trim30b	-3.79752	0.030368
Mpzl2	-3.78794	0.000111803
Phf11b	-3.77846	0.0158531
Il33	-3.76869	0.0348156
Tmc5	-3.76633	0.000134793
Arhgap15	-3.71638	0.0454711
Arhgap45	-3.69411	0.0175999
Reg3g	-3.66612	0.000596333
Cd79a	-3.65358	0.000652986
Ly86	-3.63943	0.0183314
Klk1b4	-3.62482	0.0181563
Atp2a2	-3.61326	8.75e-71
Klhdc7a	-3.55506	0.0357374
Cmah	-3.53959	0.0293912
Epn3	-3.53528	0.000532829
Egr4	-3.53146	0.0388964
Adgrg7	-3.52643	0.015229
Lamb3	-3.46114	0.000443183
Cd300ld3	-3.45451	0.0192508
Dsg3	-3.4074	0.0139173
Krt23	-3.40119	1.56e-08
Nos2	-3.39941	0.0172348
Tmem171	-3.38431	0.0139681
Cdh20	-3.38094	0.0194615
Trh	-3.37655	0.00428627
Tns4	-3.37395	0.0424439
Bglap3	-3.35544	0.0254349
C4b	-3.35368	1.27e-05
Itgb2	-3.35196	0.000488539
Raet1e	-3.34629	0.0245055
Pzp	-3.34368	0.0301057
S100a14	-3.33277	0.00113942
Ugt1a7c	-3.32636	3.38e-05
Myo5c	-3.31644	0.0353987
Rac2	-3.30255	0.0222139
Sftpd	-3.29099	0.000252414
Mmp19	-3.26081	0.00600445
Kcnn4	-3.24521	0.00213382
Slc45a3	-3.23326	0.0197994
Lat2	-3.23186	0.011619
Slfn4	-3.20074	0.0144028
Oas3	-3.199	0.00488079
Gm20458	-3.16193	0.0163899
Csf3	-3.13557	0.0348605
Il1a	-3.11942	0.00157154
Mme	-3.11862	0.015344
Gjb3	-3.11843	0.028659
Ovol1	-3.11729	0.022827
Liph	-3.11224	0.024916
Krt19	-3.06299	0.00968372
Car2	-3.01968	0.00264148
Has2	-3.00599	0.0443088
Cyp1b1	-2.99296	0.0119768
Hvcn1	-2.98239	0.0125872
Spic	-2.95255	0.0158242
Slc1a3	-2.951	0.0159854
Adam8	-2.94043	0.000651712
Stc2	-2.94038	0.00288649
Il16	-2.9086	0.0199636
Xirp1	-2.90626	0.00032281
Cth	-2.89852	0.00941103
Igf1	-2.89634	0.00266891
Dmbt1	-2.89441	0.0387535
Atp10b	-2.87142	0.0347404
Itgb4	-2.87015	0.040399
Ms4a6c	-2.86685	0.0217041
Fcer2a	-2.86192	0.00400475
Arhgap30	-2.85993	0.0262416
Galnt6	-2.8489	0.0357158
Evi2b	-2.84461	0.0337148
Plbd1	-2.83659	0.00658496
Gjb1	-2.82913	0.0061029
Urah	-2.81964	0.048053
Anxa1	-2.81823	6.7e-05
Gamt	-2.81247	0.0249128
Sprr1a	-2.79994	0.0317959
Ifi208	-2.78564	0.0149672
Ptf1a	-2.78456	0.0427112
Cebpa	-2.78072	0.00103668
Ccl7	-2.77724	0.0077986
Krt17	-2.77414	0.0423149
Pah	-2.76842	0.00770468
Col6a5	-2.75933	0.0132888
H2-DMb1	-2.74759	0.0115943
Vnn1	-2.74272	0.00398332
Lgals3	-2.73143	0.0313904
Foxq1	-2.70693	0.0130911
Tnc	-2.69178	0.0236386
Vstm2b	-2.68543	0.0272873
Kcnq1	-2.68304	0.00289669
Evi2a	-2.68079	0.0307608
Ciita	-2.66709	0.0231308
5430419D17Rik	-2.66605	0.0390001
Tgm2	-2.66367	0.0221157
Ifi206	-2.66298	0.0233206
Serpinb1a	-2.65599	0.0108073
Muc1	-2.65518	0.000380939
Trf	-2.65517	0.000657608
Ifi213	-2.64318	0.0263284
Tmem45b	-2.6389	0.01623
P2rx1	-2.63211	0.0123355
Mab21l3	-2.62067	0.0243689
Tnip3	-2.61737	0.000169536
Rasef	-2.60948	0.00352158
Cldn8	-2.60052	0.0223589
Gal	-2.59797	0.0406353
Flrt3	-2.59707	0.00734326
Il1rn	-2.58521	3.26e-06
Pdpn	-2.57688	0.000384267
Plet1	-2.55375	6.06e-06
Spi1	-2.55351	0.00644387
Flrt2	-2.54681	0.0030962
Areg	-2.53982	0.00664366
Fam110c	-2.53282	0.00316043
Lox	-2.52678	0.0160802
Il10ra	-2.52463	0.0496007
2020-03-01	-2.51784	0.0350124
Slc28a3	-2.51284	0.0185171
Cfp	-2.50297	0.0215091
Pik3ap1	-2.49694	0.0327708
Ccl6	-2.46977	0.036659
Colec12	-2.46126	0.0142181
Cftr	-2.43898	0.00706804
Csf2rb2	-2.43751	0.00232203
Sh2d4a	-2.43454	0.00140996
Cckar	-2.4308	0.0313994
Efemp1	-2.4156	0.0317008
Hk2	-2.41169	0.000978268
Adamtsl1	-2.40639	0.0106375
Tpbgl	-2.4004	0.028928
Cyba	-2.39682	0.0119755
Naip6	-2.39412	0.0316521
Gsto1	-2.35117	1.62e-05
Gm4724	-2.34966	0.00502562
Sox9	-2.34333	0.00354398
Tead2	-2.34193	0.0450206
Hs3st1	-2.33674	0.00840008
Rims4	-2.33368	0.0201283
Fermt1	-2.33335	0.00367648
Fgd3	-2.32701	0.00177834
Ms4a6d	-2.32155	0.0391609
Slc44a4	-2.32149	0.0331473
Erbb2	-2.29092	0.0223477
Fcgr2b	-2.28027	0.00988513
Acp5	-2.27001	0.0290824
Muc13	-2.26269	7.89e-05
Arhgdib	-2.24921	0.00966218
Cyth4	-2.23685	0.0110067
Vav1	-2.23399	0.0410828
Galnt3	-2.23035	0.00277271
Cryab	-2.22377	0.000853062
Apobr	-2.21635	0.00165523
Adm2	-2.21461	0.0282585
Glipr1	-2.19483	0.0148246
Clec4e	-2.18897	0.0112227
Ctsc	-2.16234	0.00327678
Fabp5	-2.15567	0.00745417
Ces1d	-2.15305	0.0405173
B4galnt1	-2.15039	0.0388947
Fcgr3	-2.14296	0.0457781
Ptgr1	-2.13697	0.0390826
Nlrc4	-2.12699	0.0217592
Lrrc8e	-2.12488	0.010015
Tnfsf13	-2.12093	0.043822
Gprc5a	-2.11403	0.00286214
Tlr7	-2.11261	0.0430476
Cdh13	-2.10909	0.0110531
Slfn8	-2.10094	0.00609484
Fosl1	-2.09816	0.00996182
Stap1	-2.09522	0.0415994
Hist1h4a	-2.0924	0.0279369
Cd55	-2.08961	0.0154279
Fut1	-2.08507	0.038998
Tlr4	-2.07903	0.00209912
Apbb1ip	-2.07522	0.0380225
Mboat1	-2.06613	0.00431227
Rab3il1	-2.05707	0.04062
Ifi204	-2.05479	0.00867383
Homer2	-2.04079	0.0137386
Akr1b8	-2.03629	0.0324572
Macc1	-2.0342	0.00933621
Arc	-2.02354	0.00414598
Cdc42ep1	-2.01901	0.00598808
Rab32	-2.01682	0.0218263
Vtn	-2.011	0.0251416
Syk	-2.00757	0.0309509
Csf2rb	-2.00737	0.0217501
Tmem173	-2.00498	0.017625
Pik3cd	-2.00385	0.0448033
Abcc3	-1.98549	0.0063226
Gm49342	-1.97985	0.00637901
Mal	-1.97906	0.0217841
Bean1	-1.97774	0.0423571
Flnc	-1.97442	0.000527781
Ecm1	-1.96896	0.00234343
Emilin2	-1.96278	0.0349342
Hcls1	-1.95115	0.00328926
Fam89b	-1.94919	0.0166446
9130008F23Rik	-1.94647	0.0491701
Pdgfc	-1.94279	0.034208
Trim30d	-1.9425	0.0321513
Il1b	-1.93461	0.00911025
Chdh	-1.93259	0.0210803
Pdlim1	-1.92945	0.0125712
Fxyd7	-1.92014	0.0411306
Lad1	-1.92011	0.00358613
Spns2	-1.91671	0.017537
Bend6	-1.91149	0.0213569
Ppic	-1.90853	0.048807
Fgfr3	-1.90471	0.0414581
Ifi203	-1.9027	0.00363684
Cd72	-1.89909	0.0236686
S1pr2	-1.89868	0.0216012
Ctsh	-1.89516	0.0258857
Edn1	-1.89486	0.0133866
Pigr	-1.89286	3.75e-05
Inf2	-1.89138	0.0412065
Sfn	-1.88983	0.0110718
Thbs2	-1.88496	0.0404196
C1qc	-1.88051	0.0244471
Casp4	-1.87241	0.0207026
Isg15	-1.87213	0.0270088
Eln	-1.87011	0.0264615
Nckap1l	-1.86787	0.021091
Ifi211	-1.86439	0.0288173
Lgals9	-1.85788	0.00297598
Tlr9	-1.85587	0.0390754
Ahnak2	-1.85349	0.00413847
Cxcl2	-1.84477	0.0210236
S100a6	-1.83581	0.000908879
Fbln2	-1.831	0.00587526
Rab7b	-1.82894	0.0138909
Capg	-1.81887	0.0420268
Gm14440	-1.81221	0.0213635
Fhl3	-1.80984	0.00955922
Sntb1	-1.80835	0.0316014
Ces2g	-1.80186	0.0211159
Ifi207	-1.78561	0.00838283
Sdc1	-1.77971	0.00972742
Plaur	-1.77799	0.00224034
Trpv2	-1.77768	0.0224373
Lif	-1.77607	0.00450817
Anxa3	-1.77566	0.00861597
Runx1	-1.77445	0.012566
Slc38a5	-1.772	0.0346397
Prss8	-1.76893	0.0223975
Anxa2	-1.76878	0.0488594
Trim16	-1.76611	0.00764295
Scara3	-1.7659	0.022995
Colq	-1.76013	0.031718
Ugt2b35	-1.75461	0.0313558
Rin1	-1.75342	0.0152944
9930111J21Rik2	-1.74818	0.0306473
D16Ertd472e	-1.74612	0.0316748
Igsf3	-1.74422	0.00492133
Lyve1	-1.74136	0.00659297
Ptgs2	-1.74063	0.010278
Slc6a9	-1.73789	0.00850048
Ngfr	-1.73755	0.014137
Stmn1	-1.73596	0.00897945
Tubb2b	-1.73302	0.000602737
Wwc1	-1.731	0.0183526
Cybb	-1.72561	0.0109997
Tmem125	-1.72094	0.0374763
Fgfr2	-1.71455	0.0393803
Tgif1	-1.71432	0.0179377
Csf1r	-1.71125	0.0199912
Notch2	-1.70822	0.00433127
Sulf1	-1.70562	0.0301822
Ly6a	-1.69755	0.0250728
Arap2	-1.69671	0.0207108
Dcn	-1.69507	0.00380498
Krt80	-1.6944	0.00265164
Nlrc5	-1.69346	0.000682776
Amot	-1.68906	0.01049
Cnn2	-1.68547	0.0217451
Eps8l1	-1.68538	0.00268371
Usp43	-1.67961	0.0333318
S100a16	-1.67867	0.0238299
Inpp5d	-1.67408	0.046819
Lilr4b	-1.66705	0.00193806
Card10	-1.65982	0.0336556
Btc	-1.65876	0.0302557
Lilrb4a	-1.6584	0.00600197
Serpinf1	-1.65499	0.0418824
Hyal1	-1.65417	0.0276193
Tuba1c	-1.64613	0.00174021
Plau	-1.6448	0.00499264
Ano1	-1.63917	0.020061
Shisa4	-1.63807	0.0289038
Blnk	-1.63624	0.0496561
C3ar1	-1.63377	0.0133819
Epha1	-1.63352	0.0212876
F3	-1.63281	0.00649512
Nes	-1.63063	0.000282164
Mpeg1	-1.62845	0.0110503
Onecut2	-1.62303	0.0054537
Ctss	-1.61553	0.02946
Itga2	-1.60693	0.000934345
Itgb6	-1.60451	0.00720072
Myc	-1.60382	0.00956543
Cldn2	-1.60365	0.0393745
Smad3	-1.60239	0.00385939
Il18r1	-1.59405	0.0220766
Mlph	-1.59023	7.34e-05
Gvin1	-1.58929	0.00925232
Gdnf	-1.58882	0.0215173
Olfml2a	-1.58572	0.0270467
Ltbp1	-1.58508	0.0156597
Col18a1	-1.58491	0.00874025
St3gal4	-1.58213	0.0373984
Prph	-1.58206	0.00370127
Itga5	-1.58128	0.00567677
Igfbp4	-1.58055	0.00650766
Apoe	-1.57985	0.0027273
Metrnl	-1.56996	0.0300798
Htr3a	-1.56929	0.00685841
Fxyd5	-1.56461	0.0297968
Procr	-1.56075	0.000659291
Rest	-1.55992	0.021336
Kcnq5	-1.55989	0.023036
Itpripl2	-1.55833	0.00332664
Ngf	-1.55643	0.0325993
Vim	-1.55425	0.00918535
Pdgfb	-1.55353	0.000954052
Cd9	-1.54792	0.00100327
Avil	-1.54606	0.00273762
Col12a1	-1.54273	0.0085514
Plpp2	-1.54149	0.0170309
Gpm6b	-1.54058	0.0148048
Epha2	-1.53756	0.027603
Tgfbi	-1.53503	0.00617845
Ifitm3	-1.535	0.00746848
Gpat3	-1.53175	0.0340786
Tgfbr2	-1.53115	0.0149513
Acot7	-1.52945	0.0145303
Tinagl1	-1.5294	0.027502
Avpi1	-1.52643	0.0122405
Adgre5	-1.52416	0.0138821
Bgn	-1.51348	0.00364792
Tnfaip2	-1.51244	0.00899819
Pkp3	-1.51087	0.0347382
Sh3bgrl3	-1.50895	0.0068802
Fxyd3	-1.50835	0.0272227
Arhgap28	-1.50671	0.0457735
Myof	-1.50576	0.00522569
Cadm3	-1.50461	0.0071822
Rit2	-1.50342	0.0275018
Tnfrsf1b	-1.50071	0.021902
Cdk6	-1.50052	0.0161432
Cfap61	1.52836	0.0319785
Dapl1	1.52978	0.0272376
Arhgap36	1.54288	0.0160193
Rasl10b	1.5439	0.00664419
Frmd5	1.55231	0.00108809
Gm14288	1.58177	0.00504251
Cpne4	1.58477	0.0450358
Dach2	1.58521	0.0215474
Trpc4	1.62489	0.00198476
AI182371	1.63288	0.0235544
Gm37240	1.83069	0.0477487
Adam32	1.90054	0.0385601
Kcnh5	1.97866	0.0225086
Rbm20	2.06496	1.52e-06
Vmn2r29	2.16124	0.0420069
Il12b	2.31691	0.017302
Gm3500	2.36089	0.0290475
Pmfbp1	3.15084	0.0340346
Gm20517	3.93896	0.00770644
Apob	4.60807	0.0175801
Apol7c	5.09083	0.0311159
Clca1	8.95285	0.00936201
