## Supplemental Figure S4 for "SERCA2 regulates proinsulin processing and processing enzyme maturation in the pancreatic β cell"

### Sheet: Sheet1
Supplementary table S4: List of significant pathways identified for differentially expressed mRNAs
Ingenuity Canonical Pathways	p-value	Gene Ratio	Molecules
Phagosome Formation	6.30957e-12	0.143	C3AR1,CR2,FCER2,FCGR2A,FCGR2B,ITGA2,ITGA5,ITGAM,ITGB2,ITGB4,MSR1,PIK3CD,RAC2,SCARA3,SYK,TLR4,TLR7,TLR9,VTN
TREM1 Signaling	1.28825e-08	0.16	CIITA,CXCL3,FCGR2B,IL1B,ITGA5,LAT2,Naip1 (includes others),NLRC4,NLRC5,TLR4,TLR7,TLR9
STAT3 Pathway	8.31764e-06	0.0889	CSF2RB,FGFR2,FGFR3,IGF1,IL10RA,IL18R1,IL1A,IL1B,MYC,NGFR,PDGFB,TGFBR2
MSP-RON Signaling Pathway	1.12202e-05	0.138	CSF2RB,IL12B,ITGAM,ITGB2,KLK3,NOS2,PIK3CD,TLR4
Macropinocytosis Signaling	1.12202e-05	0.118	CSF1R,ITGA5,ITGB2,ITGB4,ITGB6,NGF,PDGFB,PDGFC,PIK3CD
PTEN Signaling	4.7863e-05	0.0809	FGFR2,FGFR3,INPP5D,ITGA2,ITGA5,ITGB2,ITGB4,NGFR,PIK3CD,RAC2,TGFBR2
Caveolar-mediated Endocytosis Signaling	6.16595e-05	0.11	CD55,FLNC,ITGA2,ITGA5,ITGAM,ITGB2,ITGB4,ITGB6
GP6 Signaling Pathway	0.000549541	0.072	APBB1IP,BTK,COL12A1,COL18A1,COL6A5,LAMB3,PIK3CD,SYK,VAV1
Antigen Presentation Pathway	0.00074131	0.128	CIITA,HLA-DMB,HLA-DOA,HLA-DOB,NLRC5
Type I Diabetes Mellitus Signaling	0.00109648	0.0721	HLA-DMB,HLA-DOA,HLA-DOB,IL12B,IL1B,NGFR,NOS2,TNFRSF1B
Phagosome Maturation	0.00724436	0.053	CTSC,CTSE,CTSH,CTSS,CYBB,RAB7B,TUBA1C,TUBB2B
HIPPO signaling	0.020893	0.0588	AMOT,SFN,SMAD3,TEAD2,WWC1
Glutathione-mediated Detoxification	0.020893	0.0938	GSTA3,Gsta4,GSTO1
Autophagy	0.0263027	0.0656	CTSC,CTSE,CTSH,CTSS
Calcium-induced T Lymphocyte Apoptosis	0.0338844	0.0606	ATP2A2,HLA-DMB,HLA-DOA,HLA-DOB
Clathrin-mediated Endocytosis Signaling	0.001	0.057	APOB,APOE,IGF1,ITGA5,ITGB2,ITGB4,ITGB6,PDGFB,PDGFC,PIK3CD,TF
NF-κB Signaling	1.34896e-06	0.0838	CARD10,FGFR2,FGFR3,IL1A,IL1B,IL1RN,IL33,NGF,NGFR,PIK3CD,TGFBR2,TLR4,TLR7,TLR9,TNFRSF1B
Glucocorticoid Receptor Signaling	1.99526e-05	0.0498	ANXA1,BGLAP,CEBPA,CSF2RB,CXCL3,IGF1,IL10RA,IL18R1,IL1A,IL1B,IL1RN,KRT17,KRT19,KRT23,KRT80,MYC,NOS2,PIK3CD,PLAU,PTGS2,SLPI,SMAD3,TGFBR2
Role of NFAT in Regulation of the Immune Response	0.000588844	0.0608	BLNK,BTK,CD79A,CD79B,FCGR2A,FCGR2B,HLA-DMB,HLA-DOA,HLA-DOB,PIK3CD,SYK
Sphingosine-1-phosphate Signaling	0.0218776	0.0513	CASP4,PDGFB,PDGFC,PIK3CD,RAC2,S1PR2
LXR/RXR Activation	1e-10	0.14	APOB,APOE,C3,C4A/C4B,IL1A,IL1B,IL1RN,IL33,MSR1,NGFR,NOS2,PTGS2,SERPINF1,TF,TLR4,TNFRSF1B,VTN
Granulocyte Adhesion and Diapedesis	6.0256e-10	0.11	Ccl6,Ccl7,Ccl9,CLDN2,CLDN8,CSF3,CXCL3,CXCL6,IL1A,IL1B,IL1RN,IL33,ITGAM,ITGB2,MMP19,MMP7,NGFR,SDC1,TNFRSF1B
Hepatic Fibrosis / Hepatic Stellate Cell Activation	1.28825e-08	0.0968	COL12A1,COL18A1,COL6A5,CXCL3,EDN1,FGFR2,IGF1,IGFBP4,IL10RA,IL1A,IL1B,NGFR,PDGFB,PDGFC,SMAD3,TGFBR2,TLR4,TNFRSF1B
Complement System	1.86209e-08	0.243	C1QC,C3,C3AR1,C4A/C4B,CD55,CFB,CR2,ITGAM,ITGB2
Communication between Innate and Adaptive Immune Cells	2.13796e-07	0.125	Ccl9,CD79A,CD79B,IL12B,IL1A,IL1B,IL1RN,IL33,TLR4,TLR7,TLR9,TNFSF13
PI3K Signaling in B Lymphocytes	3.01995e-07	0.101	BLNK,BTK,C3,CARD10,CD79A,CD79B,CR2,FCGR2B,INPP5D,PIK3AP1,PIK3CD,SYK,TLR4,VAV1
Dendritic Cell Maturation	3.63078e-07	0.087	COL18A1,FCGR2A,FCGR2B,HLA-DMB,HLA-DOA,HLA-DOB,IL12B,IL1A,IL1B,IL1RN,IL33,NGFR,PIK3CD,TLR4,TLR9,TNFRSF1B
B Cell Receptor Signaling	4.16869e-07	0.086	APBB1IP,BLNK,BTK,CARD10,CD22,CD79A,CD79B,FCGR2A,FCGR2B,INPP5D,PAX5,PIK3AP1,PIK3CD,RAC2,SYK,VAV1
FXR/RXR Activation	6.45654e-07	0.103	APOB,APOE,C3,C4A/C4B,IL1A,IL1B,IL1RN,IL33,SDC1,SERPINF1,SLC10A2,TF,VTN
Agranulocyte Adhesion and Diapedesis	6.91831e-07	0.0829	Ccl6,Ccl7,Ccl9,CLDN2,CLDN8,CXCL3,CXCL6,IL1A,IL1B,IL1RN,IL33,ITGA2,ITGA5,ITGB2,MMP19,MMP7
T Helper Cell Differentiation	9.54993e-07	0.137	CXCR5,HLA-DMB,HLA-DOA,HLA-DOB,IL10RA,IL12B,IL18R1,NGFR,TGFBR2,TNFRSF1B
MSP-RON Signaling In Macrophages Pathway	1.28825e-06	0.106	CIITA,HLA-DMB,HLA-DOA,HLA-DOB,IL12B,ITGAM,ITGB2,KLK3,NOS2,PIK3CD,PTGS2,TLR4
Th1 and Th2 Activation Pathway	3.98107e-06	0.0819	HLA-DMB,HLA-DOA,HLA-DOB,IL10RA,IL12B,IL18R1,IL33,ITGB2,NOTCH2,PIK3CD,SPI1,TGFBR2,TIMD4,VAV1
Th2 Pathway	9.12011e-06	0.0882	HLA-DMB,HLA-DOA,HLA-DOB,IL12B,IL33,ITGB2,NOTCH2,PIK3CD,SPI1,TGFBR2,TIMD4,VAV1
IL-17 Signaling	4.89779e-05	0.0695	CSF3,CXCL3,IL12B,IL1A,IL1B,IL33,LCN2,LIF,NOS2,PDGFC,PIK3CD,PTGS2,TNFSF13
Differential Regulation of Cytokine Production in Intestinal Epithelial Cells by IL-17A and IL-17F	5.49541e-05	0.217	CSF3,IL12B,IL1A,IL1B,LCN2
FcγRIIB Signaling in B Lymphocytes	7.4131e-05	0.107	BLNK,BTK,CD79A,CD79B,FCGR2B,INPP5D,PIK3CD,SYK
Toll-like Receptor Signaling	8.12831e-05	0.105	IL12B,IL1A,IL1B,IL1RN,IL33,TLR4,TLR7,TLR9
Th1 Pathway	8.70964e-05	0.0826	HLA-DMB,HLA-DOA,HLA-DOB,IL10RA,IL12B,IL18R1,ITGB2,NOTCH2,PIK3CD,VAV1
Virus Entry via Endocytic Pathways	0.000120226	0.0882	CD55,FLNC,ITGA2,ITGA5,ITGB2,ITGB4,ITGB6,PIK3CD,RAC2
Acute Phase Response Signaling	0.000141254	0.0667	C3,C4A/C4B,CFB,IL1A,IL1B,IL1RN,IL33,NGFR,PIK3CD,SERPINF1,TF,TNFRSF1B
Neuregulin Signaling	0.000147911	0.0857	AREG,BTC,DCN,ERBB2,ITGA2,ITGA5,ITGB2,ITGB4,MYC
PPAR Signaling	0.000147911	0.0857	IL1A,IL1B,IL1RN,IL33,NGFR,PDGFB,PDGFC,PTGS2,TNFRSF1B
Regulation Of The Epithelial Mesenchymal Transition By Growth Factors Pathway	0.000213796	0.0638	ERBB2,FGFR2,FGFR3,NGFR,PDGFB,PDGFC,PIK3CD,SMAD3,TGFBR2,TNFRSF1B,TNFSF13,VIM
HMGB1 Signaling	0.000269153	0.0667	IL12B,IL1A,IL1B,IL33,LIF,NGFR,PIK3CD,RAC2,TLR4,TNFRSF1B,TNFSF13
IL-10 Signaling	0.000316228	0.1	FCGR2A,FCGR2B,IL10RA,IL1A,IL1B,IL1RN,IL33
LPS/IL-1 Mediated Inhibition of RXR Function	0.000316228	0.0578	ABCC3,APOE,FABP5,GSTA3,GSTO1,HS3ST1,IL1A,IL1B,IL1RN,IL33,NGFR,TLR4,TNFRSF1B
IL-15 Production	0.00042658	0.0744	BTK,CSF1R,EPHA1,EPHA2,ERBB2,FGFR2,FGFR3,FGR,SYK
HIF1α Signaling	0.000467735	0.0585	CYBB,EDN1,HK2,IGF1,MMP19,MMP7,NOS2,PDGFB,PDGFC,PIK3CD,TF,VIM
Role of Cytokines in Mediating Communication between Immune Cells	0.00047863	0.111	CSF3,IL12B,IL1A,IL1B,IL1RN,IL33
B Cell Development	0.000501187	0.139	CD79A,CD79B,HLA-DMB,HLA-DOA,HLA-DOB
PI3K/AKT Signaling	0.000676083	0.0598	CSF2RB,IL10RA,IL18R1,INPP5D,ITGA2,ITGA5,ITGB2,ITGB4,PIK3CD,PTGS2,SFN
HOTAIR Regulatory Pathway	0.000831764	0.0625	ERBB2,MMP19,MMP7,MYC,PIK3CD,REST,TLR4,VIM,WNT7A,WNT7B
Production of Nitric Oxide and Reactive Oxygen Species in Macrophages	0.000831764	0.0582	APOB,APOE,CYBA,CYBB,NGFR,NOS2,PIK3CD,RAC2,SPI1,TLR4,TNFRSF1B
ILK Signaling	0.000870964	0.0579	FLNC,ITGB2,ITGB4,ITGB6,MYC,NOS2,PDGFC,PIK3CD,PTGS2,RAC2,VIM
Phospholipase C Signaling	0.00147911	0.0489	BLNK,BTK,CD79A,CD79B,FCGR2A,FCGR2B,ITGA2,ITGA5,ITGB2,ITGB4,RAC2,SYK,TGM2
Tec Kinase Signaling	0.00151356	0.0578	BTK,FGR,ITGA2,ITGA5,ITGB2,ITGB4,PIK3CD,RAC2,TLR4,VAV1
Role of PKR in Interferon Induction and Antiviral Response	0.00162181	0.0678	COLEC12,IL1B,MSR1,PDGFB,PDGFC,SCARA3,TLR4,TLR9
Ephrin A Signaling	0.0017378	0.106	EPHA1,EPHA2,NGFR,PIK3CD,VAV1
Signaling by Rho Family GTPases	0.00281838	0.0474	CDC42EP1,CDH13,CDH20,CYBB,ITGA2,ITGA5,ITGB2,ITGB4,PIK3CD,RAC2,STMN1,VIM
Sertoli Cell-Sertoli Cell Junction Signaling	0.00346737	0.0515	CLDN2,CLDN8,EPN3,ITGA2,ITGA5,ITGB2,ITGB4,NOS2,TUBA1C,TUBB2B
BEX2 Signaling Pathway	0.00346737	0.0759	ERBB2,ITGB6,KLK3,NGF,NGFR,PDGFC
Actin Cytoskeleton Signaling	0.00354813	0.0485	FGD3,ITGA2,ITGA5,ITGB2,ITGB4,NCKAP1L,PDGFB,PDGFC,PIK3CD,RAC2,VAV1
PAK Signaling	0.00363078	0.066	ITGA2,ITGA5,ITGB2,ITGB4,PDGFB,PDGFC,PIK3CD
Paxillin Signaling	0.00398107	0.0648	ITGA2,ITGA5,ITGAM,ITGB2,ITGB4,ITGB6,PIK3CD
Differential Regulation of Cytokine Production in Macrophages and T Helper Cells by IL-17A and IL-17F	0.00416869	0.167	CSF3,IL12B,IL1B
IL-4 Signaling	0.00501187	0.0706	FCER2,HLA-DMB,HLA-DOA,HLA-DOB,INPP5D,PIK3CD
Aryl Hydrocarbon Receptor Signaling	0.00524807	0.0559	CDK6,CYP1B1,GSTA3,GSTO1,IL1A,IL1B,MYC,TGM2
Inflammasome pathway	0.0057544	0.15	IL1B,NLRC4,TLR4
Cdc42 Signaling	0.0057544	0.0511	FGD3,HLA-DMB,HLA-DOA,HLA-DOB,ITGA2,ITGA5,ITGB2,ITGB4,VAV1
Inhibition of Matrix Metalloproteases	0.0057544	0.103	MMP19,MMP7,SDC1,THBS2
Crosstalk between Dendritic Cells and Natural Killer Cells	0.00630957	0.0674	CSF2RB,IL12B,TLR4,TLR7,TLR9,TNFRSF1B
p38 MAPK Signaling	0.00645654	0.0593	IL1A,IL1B,IL1RN,IL33,MYC,TGFBR2,TNFRSF1B
Fcγ Receptor-mediated Phagocytosis in Macrophages and Monocytes	0.00812831	0.0638	FCGR2A,FGR,INPP5D,RAC2,SYK,VAV1
IL-23 Signaling Pathway	0.00870964	0.0909	IL12B,IL1B,PIK3CD,RUNX1
Ephrin Receptor Signaling	0.00891251	0.0476	EPHA1,EPHA2,ITGA2,ITGA5,ITGB2,ITGB4,PDGFB,PDGFC,RAC2
IL-6 Signaling	0.00912011	0.0556	IL1A,IL1B,IL1RN,IL33,NGFR,PIK3CD,TNFRSF1B
Regulation of the Epithelial-Mesenchymal Transition Pathway	0.00977237	0.0469	FGFR2,FGFR3,LOX,NOTCH2,PIK3CD,SMAD3,TGFBR2,WNT7A,WNT7B
ERK5 Signaling	0.0107152	0.0694	FOSL1,LIF,MYC,NGF,SFN
Natural Killer Cell Signaling	0.0114815	0.0457	COL18A1,FCGR2A,IL12B,IL18R1,LAIR1,PIK3CD,RAC2,SYK,VAV1
IL-12 Signaling and Production in Macrophages	0.0120226	0.0526	APOB,APOE,IL12B,NOS2,PIK3CD,SPI1,TLR4
Regulation of Cellular Mechanics by Calpain Protease	0.0120226	0.0676	CDK6,ITGA2,ITGA5,ITGB2,ITGB4
T Cell Exhaustion Signaling Pathway	0.0165959	0.0457	HLA-DMB,HLA-DOA,HLA-DOB,IL10RA,IL12B,PIK3CD,SMAD3,TGFBR2
iCOS-iCOSL Signaling in T Helper Cells	0.017378	0.0541	HLA-DMB,HLA-DOA,HLA-DOB,INPP5D,PIK3CD,VAV1
Actin Nucleation by ARP-WASP Complex	0.017378	0.0617	ITGA2,ITGA5,ITGB2,ITGB4,RAC2
Integrin Signaling	0.018197	0.0423	ITGA2,ITGA5,ITGAM,ITGB2,ITGB4,ITGB6,PDGFB,PIK3CD,RAC2
L-cysteine Degradation II	0.0186209	1	CTH
Nicotine Degradation III	0.0213796	0.0702	CYP1B1,UGT1A1,Ugt1a7c,UGT2B7
Fc Epsilon RI Signaling	0.0218776	0.0513	BTK,INPP5D,PIK3CD,RAC2,SYK,VAV1
PDGF Signaling	0.0218776	0.0581	INPP5D,MYC,PDGFB,PDGFC,PIK3CD
Cholecystokinin/Gastrin-mediated Signaling	0.0234423	0.0504	IL1A,IL1B,IL1RN,IL33,PTGS2,RAC2
HGF Signaling	0.0245471	0.05	ITGA2,ITGA5,ITGB2,ITGB4,PIK3CD,PTGS2
RhoGDI Signaling	0.0251189	0.0423	ARHGDIB,CDH13,CDH20,ITGA2,ITGA5,ITGB2,ITGB4,RAC2
Melatonin Degradation I	0.0251189	0.0667	CYP1B1,UGT1A1,Ugt1a7c,UGT2B7
CD28 Signaling in T Helper Cells	0.0251189	0.0496	HLA-DMB,HLA-DOA,HLA-DOB,PIK3CD,SYK,VAV1
Rac Signaling	0.0251189	0.0496	CYBB,ITGA2,ITGA5,ITGB2,ITGB4,PIK3CD
Coagulation System	0.0269153	0.0857	F3,PLAU,PLAUR
Adrenomedullin signaling pathway	0.030903	0.0406	C3,CTH,IL1A,IL1B,IL1RN,IL33,KCNN4,PIK3CD
Gap Junction Signaling	0.0316228	0.0404	BGLAP,CTH,GJA5,GJB1,GJB3,PIK3CD,TUBA1C,TUBB2B
Nicotine Degradation II	0.0323594	0.0615	CYP1B1,UGT1A1,Ugt1a7c,UGT2B7
Superpathway of Melatonin Degradation	0.0323594	0.0615	CYP1B1,UGT1A1,Ugt1a7c,UGT2B7
Docosahexaenoic Acid (DHA) Signaling	0.0331131	0.0789	IL1B,PIK3CD,SERPINF1
Thyroid Hormone Metabolism II (via Conjugation and/or Degradation)	0.0331131	0.0789	UGT1A1,Ugt1a7c,UGT2B7
p70S6K Signaling	0.0331131	0.0465	BTK,CD79A,CD79B,PIK3CD,SFN,SYK
IL-8 Signaling	0.0338844	0.04	CR2,CYBB,ITGAM,ITGB2,PDGFC,PIK3CD,PTGS2,RAC2
Choline Degradation I	0.0363078	0.5	CHDH
Glycine Degradation (Creatine Biosynthesis)	0.0363078	0.5	GAMT
Cysteine Biosynthesis/Homocysteine Degradation	0.0363078	0.5	CTH
Threonine Degradation II	0.0363078	0.5	Tdh
MIF Regulation of Innate Immunity	0.042658	0.0714	NOS2,PTGS2,TLR4
Regulation of Actin-based Motility by Rho	0.042658	0.0485	ITGA2,ITGA5,ITGB2,ITGB4,RAC2
FAK Signaling	0.0446684	0.0481	ITGA2,ITGA5,ITGB2,ITGB4,PIK3CD
Pathways highlighted in yellow are the ones selected for figure representation
